# First Generation Tools for the Modeling of Capicua (CIC) - Family Fusion Oncoprotein-Driven Cancers

**DOI:** 10.1101/2025.05.13.653825

**Authors:** Cuyler Luck, Kyle A. Jacobs, Julia Riad, Christopher D. Macaraig, Rovingaile Kriska M. Ponce, Ross A. Okimoto

**Affiliations:** Biomedical Sciences Graduate Program, University of California, San Francisco, CA, USA; Department of Medicine, University of California, San Francisco, CA, USA; Department of Cell and Tissue Biology, University of California, San Francisco, CA, USA; University of San Francisco, San Francisco, CA, USA; Boston University Chobanian and Avedisian School of Medicine, Boston, MA, USA; Helen Diller Comprehensive Cancer Center, University of California, San Francisco, CA, USA

**Keywords:** CIC::DUX4, CIC::NUTM1, CIC::LEUTX, ATXN1::DUX4, fusion, capicua, sarcoma, model, plasmid, synthetic

## Abstract

Clinical divergence between patients harboring CIC-rearrangements is frequently observed. For example, the prototypical CIC::DUX4 fusion associates with soft tissue tumors while CIC::NUTM1 fusions typically localize to the CNS (brain/spinal cord). The basis for these differences is poorly understood due to a lack of molecular tools. To address this need, we generated patient-informed, synthetic coding sequences for CIC::NUTM1, CIC::LEUTX, and ATXN1::DUX4 and validated them in structure-function studies. We found that CIC::NUTM1 drives a transcriptional program distinct from that of CIC::DUX4 due to a C-terminal NUTM1 functional domain, CIC::LEUTX weakly activates CIC target genes through LEUTX transactivation sequences, and ATXN1::DUX4 upregulates CIC target genes via the ATXN1 AXH domain. Our findings indicate that the CIC fusion binding partner may alter overall fusion oncoprotein activity. Thus, these first generation synthetic tools provide an unprecedented resource to study CIC-family fusions beyond CIC::DUX4 and allow for the dissection of this rare subgroup of cancers.

**Graphical Abstract:** 
