## Supplementary Dataset S4 for "First Generation Tools for the Modeling of Capicua (CIC) - Family Fusion Oncoprotein-Driven Cancers"

### Sheet: Sheet1
Primer Name	Sequence (5'->3')	Purpose	Notes
pCMV3_empty_REV	catggtaccaagcttggtggcg	Q5 Site-Directed Mutagenesis for pCMV3 empty vector from Sino Biologicals pCMV3-GFP-FLAG
pCMV3_empty_FWD	taaactcgagtctagagcggccg
HA.CIC.FOR	ccaccaagcttggtacatggcaggttacccatacgac	HiFi cloning of pCMV3-HA-CICex18-NUTM1ex3	Used to generate CIC fragment
HA.CIC.REV	tgcagatgctgtacggtcaaaggtgaagatgt
NUTM1.FOR	cgtacagcatctgcattgccg		Used to generate NUTM1 fragment
NUTM1.REV	aattcggcggccgcctactggctacgacgtcgtttct
CIC_073_FWD	ccaccaagcttggtaccatggcaggttacccatacg	HiFi cloning of pCMV3-HA-CICex20-NUTM1ex6	Used to generate CIC fragment
CIC_073_REV	aggaggtccgtggtcagggccccctgc
NUTM1_073_FWD	cctgaccacggacctcctgctcctgaggc		Used to generate NUTM1 fragment
NUTM1_073_REV	aattcggcggccgctctactggctacgacgtcgtttct
CIC_084_FWD	taggcggccgccgaatt	Q5 Site-Directed Mutagenesis for truncated CIC fragment of CICex18-NUTM1ex3
CIC_084_REV	tgtacggtcaaaggtgaagatgt
NUTM1_084_FWD	gcatctgcattgccgggac	Q5 Site-Directed Mutagenesis for truncated NUTM1 fragment of CICex18-NUTM1ex3
NUTM1_084_REV	catggcggccgctcgagat
CICDUX4_dC1_FWD	caggctgccactcccacg	Q5 Site-Directed Mutagenesis for deleting the C1 domain from CICex20-NUTM1ex6
CICDUX4_dC1_REV	cagggaggagtatggcacc
CICDUX4_dHMG_FWD	tggtgtaacaaggaccgaaag	Q5 Site-Directed Mutagenesis for deleting the HMG box from C1-deleted CICex20-NUTM1ex6
CICDUX4_dHMG_REV	gtggtccttctcccgctt
NUTM1_dTAD_FWD	ctcatggccttggaagag	Q5 Site-Directed Mutagenesis for deleting the TAD domain from both CIC-NUTM1 coding sequences
NUTM1_dTAD_REV	ttccatgatgtcaacatactc
NUTM1_delA_v2_FWD	ggggatgggcggcttc	Q5 Site-Directed Mutagenesis for deleting regions A-E from CICex20-NUTM1ex6	del A construct
NUTM1_delA_v3_REV	agcaggaggtccgtggtca
NUTM1_delB_FWD	caagtcctgggattgcaga		del B construct
NUTM1_delB_REV	atcttcatcctcaacagaaccag
NUTM1_delC_FWD_reorder	agcttgccaggacctttg		del C construct
NUTM1_delC_REV_reorder	cttttctaacccttgtccttgc
NUTM1_delD_FWD	gagtcttacacaactgggactcc		del D construct
NUTM1_delD_REV	gcaatagtttctcttttctagggc
NUTM1_delE_FWD	tagagcggccgccgaattc		del E construct, also used for CICex18-NUTM1ex3
NUTM1_delE_REV	ctgactctcttgtaaaggagcaagg
NUTM1_delEsub1_FWD	gatgaggaactctccaactttgc	Q5 Site-Directed Mutagenesis for deleting sub-regions of del E domain from CIC-NUTM1 constructs.	Used with NUTM1_delE_REV above
NUTM1_delEsub2_FWD	AAGCGAGCTCTAGCTGG
NUTM1_delEsub2_REV	ctcttcctctgcttcctttttc
NUTM1_delEsub3_REV	cccagacttggcaacagga		Used with NUTM1_delE_FWD above
HCD_addE_FWD	cgtagccagtaagcttaagtttaaaccgctgatcagcc	HiFi cloning to add the E, Esub2, or Esub2 with a linker regions to pCMV-HA-CIC-DUX4
HCD_addE_REV	tgtaagactcaagctcctccagcagagc
delE_forHCD_FWD	gaggagcttgagtcttacacaactgggactccc
delE_forHCD_REV	cttaagcttactggctacgacgtcgtttct
HCD_addEsub2_FWD	caagtctgggtaagcttaagtttaaaccgctgatcagcc
HCD_addEsub2_REV	ttcctcatcaagctcctccagcagagc
delEsub2_forHCD_FWD	aggagcttgatgaggaactctccaactttgct
delEsub2_forHCD_REV	cttaagcttacccagacttggcaacaggata
flex_linker_HCD_plusEs2_FWD	tctggtggtggttctggtGATGAGGAACTCTCCAACTTTG		Uses a linker sequence from iGEM, part number BBa_K243006 (https://parts.igem.org/wiki/index.php?title=Part:BBa_K243006).
flex_linker_HCD_plusEs2_REV	accaccaccagaaccaccAAGCTCCTCCAGCAGAG
LEUTX_dTAD_FWD	GTATGCCTTGAGTATGACCAG	Q5 Site-Directed Mutagenesis for deleting the LEUTX SSLNQYLFP motif from the HA-CIC-LEUTX construct.
LEUTX_dTAD_REV	GGTGTCATCTTCCCCTGG
HCL_dTAD2_FWD	ccaggggaagatgacacc	Q5 Site-Directed Mutagenesis for deleting the LEUTX IDEFVKIYDL motif from the HA-CIC-LEUTX construct.
HCL_dTAD2_REV	ttcaaagagagtggaggcc
LEUTX_for_AS1_v2_FWD	cacaggcggaatctctgatgcaaatgaccatgat	HiFi cloning of pCMV3-HA-CIC-LEUTX (two steps - first stitched into pCMV3 backbone without HA tag motif, then HA tag motif added)	LEUTX fragment for CIC-LEUTX
LEUTX_for_AS1_v2_REV	gaatacatggggtaccaagcttggtggc		LEUTX fragment for CIC-LEUTX
CIC_for_AS1_v2_FWD	cttggtaccccatgtattcggcccacagg		CIC fragment for CIC-LEUTX
CIC_for_AS1_v2_REV	gagattccgcctgtggcagctgtg		CIC fragment for CIC-LEUTX
pCMV3_forHA_REV	ggcctgtgggccgaatacat		Used to add HA motif onto CIC-LEUTX
pCMV3_forHA_FWD	agcggccgccgaattc		Used to add HA motif onto CIC-LEUTX
CL_forHA_REV	gaattcggcggccgctta		Used to add HA motif onto CIC-LEUTX
CIC_for_AS1_FWD	atgtattcggcccacagg		Used to add HA motif onto CIC-LEUTX
ATXN1_DUX4_FWD	cgaaccactgaggcagcaccggc	HiFi cloning of pCMV3-HA-ATXN1-DUX4	DUX4 fragment for ATXN1-DUX4
DUX4_pCMV3_REV	gaattcggcctaaagctcctccagcagagc
HAtag_start_ATXN1_REV	ttggatttCATggcggccgctcgag		pCMV3-HA fragment for ATXN1-DUX4
DUX4_pCMV3_FWD	agctttaggccgaattcgggcccg
HAtag_start_ATXN1_FWD	ggccgccATGaaatccaaccaagagcggagc		ATXN1 fragment for ATXN1-DUX4
ATXN1_DUX4_REV	tgcctcagtggttcgtcttctgacttctcc
delAXH_FWD	TCTGTTAAAAAGGGCCAGCC	Q5 Site-Directed Mutagenesis for deleting the AXH domain from ATXN1-DUX4
delAXH_REV	GGCCACGGACTGCACC
